# In situ community dynamics influences the temperature- and light- dependent succession of seasonal phytoplankton

**DOI:** 10.1101/2021.03.03.433693

**Authors:** Margot Tragin, Stefan Lambert, Jean-Claude Lozano, François-Yves Bouget

## Abstract

Temperature and light play a crucial role in regulating phytoplankton blooms in the Ocean. To assess the importance of these two parameters experimentally, microcosms were conducted on seven picoplankton communities (<3 μm) sampled in December, March, June and September 2015 and 2016 in the North Western Mediterranean Sea. Each community was exposed to 4 realistic seasonal conditions (December, March, June and September). Metabarcoding was used to investigate the eukaryotic diversity in the 56 microcosms experiments in parallel to high-frequency monitoring of environmental diversity in the sea. The three major lineages identified were the Stramenopiles, Alveolata and Archaeplastida. Overall, the five-day incubations were not sufficient to reshape the initial microbial communities completely. The microcosm outcome was strongly influenced by the dynamics of phytoplankton starting communities. In pre-bloom conditions, phytoplanktonic species were the most sensitive to temperature and light conditions. During a bloom, species belonging to diatoms or Chlorodendrophyceae usually did not respond to light and temperature in microcosms and continued to bloom independently of the applied seasonal condition. Together, these results suggest that light and temperature seasonal conditions play a crucial role in regulating phytoplankton dynamics in pre-bloom conditions and biotic interactions may be preponderant in bloom and post-bloom conditions.
