## Supplementary material for "In situ community dynamics influences the temperature- and light- dependent succession of seasonal phytoplankton": Microcosms experimental conditions.

### Sheet: Table1_version3
Table 1
Sample	Sequencing Date	Artificial month	Code	Nitrate enrichment	Phosphate enrichment	Depth (m)	Temp (°C)	Day Length (h)
SOLA_24	2015-03-30		1-0			0	12.2	12.6
SOLA_25	2015-04-08		1-5			0	12.9	13.1
25	2015-04-03	March	1-1	F	F	0	12.2	11.9
26	2015-04-03	June	1-2	F	F	0	18.8	14.8
27	2015-04-03	Sept	1-3	F	F	0	20.7	12.1
28	2015-04-03	Dec	1-4	F	F	0	14.4	9.1
29	2015-04-03	March	1-1NP	T	T	0	12.2	11.9
30	2015-04-03	June	1-2NP	T	T	0	18.8	14.7
31	2015-04-03	Sept	1-3NP	T	T	0	20.7	12.1
32	2015-04-03	Dec	1-4NP	T	T	0	14.4	9.1
SOLA_34	2015-06-14		2-0			0		15.2
SOLA_35	2015-06-22		2-5			0		15.3
33	2015-06-19	March	2-1	F	F	0	12.2	11.9
34	2015-06-19	June	2-2	F	F	0	18.8	14.8
35	2015-06-19	Sept	2-3	F	F	0	20.7	12.1
36	2015-06-19	Dec	2-4	F	F	0	14.4	9.1
37	2015-06-19	March	2-1NP	T	T	0	12.2	11.9
38	2015-06-19	June	2-2NP	T	T	0	18.8	14.8
39	2015-06-19	Sept	2-3NP	T	T	0	20.7	12.1
40	2015-06-19	Dec	2-4NP	T	T	0	14.4	9.1
SOLA_59	2015-12-07		3-0			0	15.2	9.2
SOLA_60	2015-12-14		3-5			0	14.9	9.1
77	2015-12-12	March	3-1	F	F	0	12.2	11.9
78	2015-12-12	June	3-2	F	F	0	18.8	14.8
79	2015-12-12	Sept	3-3	F	F	0	20.7	12.1
80	2015-12-12	Dec	3-4	F	F	0	14.4	9.1
81	2015-12-12	March	3-1NP	T	T	0	12.2	11.9
82	2015-12-12	June	3-2NP	T	T	0	18.8	14.8
83	2015-12-12	Sept	3-3NP	T	T	0	20.7	12.1
84	2015-12-12	Dec	3-4NP	T	T	0	14.4	9.1
SOLA_81	2016-03-20		4-0			0	11.8	12.0
SOLA_83	2016-03-25		4-5			0	11.8	12.4
117	2016-03-25	March	4-1	F	F	0	12.2	11.9
118	2016-03-25	June	4-2	F	F	0	18.8	14.8
119	2016-03-25	Sept	4-3	F	F	0	20.7	12.1
120	2016-03-25	Dec	4-4	F	F	0	14.4	9.1
121	2016-03-25	March	4-1NP	T	T	0	12.2	11.9
122	2016-03-25	June	4-2NP	T	T	0	18.8	14.8
123	2016-03-25	Sept	4-3NP	T	T	0	20.7	12.1
124	2016-03-25	Dec	4-4NP	T	T	0	14.4	9.1
SOLA_97	2016-06-19		5-0			0	18.8	15.3
SOLA_98	2016-06-27		5-5			0	19.4	15.3
133	2016-06-24	March	5-1	F	F	0	12.2	11.9
134	2016-06-24	June	5-2	F	F	0	18.8	14.8
135	2016-06-24	Sept	5-3	F	F	0	20.7	12.1
136	2016-06-24	Dec	5-4	F	F	0	14.4	9.1
137	2016-06-24	March	5-1NP	T	T	0	12.2	11.9
138	2016-06-24	June	5-2NP	T	T	0	18.8	14.8
139	2016-06-24	Sept	5-3NP	T	T	0	20.7	12.1
140	2016-06-24	Dec	5-4NP	T	T	0	14.4	9.1
SOLA_105	2016-10-09		6-0			0	19.4	11.3
SOLA_106	2016-10-19		6-5			0	18.5	10.9
149	2016-10-14	March	6-1	F	F	0	12.2	11.9
150	2016-10-14	June	6-2	F	F	0	18.8	14.8
151	2016-10-14	Sept	6-3	F	F	0	20.7	12.1
152	2016-10-14	Dec	6-4	F	F	0	14.4	9.1
153	2016-10-14	March	6-1NP	T	T	0	12.2	11.9
154	2016-10-14	June	6-2NP	T	T	0	18.8	14.8
155	2016-10-14	Sept	6-3NP	T	T	0	20.7	12.1
156	2016-10-14	Dec	6-4NP	T	T	0	14.4	9.1
SOLA_113	2016-12-05		7-0			0	15.2	9.2
SOLA_114	2016-12-09		7-5			0	13.9	9.15
167	2016-12-10	March	7-1	F	F	0	12.2	11.9
168	2016-12-10	June	7-2	F	F	0	18.8	14.8
169	2016-12-10	Sept	7-3	F	F	0	20.7	12.1
170	2016-12-10	Dec	7-4	F	F	0	14.4	9.1
171	2016-12-10	March	7-1NP	T	T	0	12.2	11.9
172	2016-12-10	June	7-2NP	T	T	0	18.8	14.8
173	2016-12-10	Sept	7-3NP	T	T	0	20.7	12.1
174	2016-12-10	Dec	7-4NP	T	T	0	14.4	9.1
