## Supplemental Data 1 for "In situ community dynamics influences the temperature- and light- dependent succession of seasonal phytoplankton"

### Sheet: Feuil1
Microcosm 1 - March 2015
	1-1		1-2		1-3		1-4		1-5			Taxonomic indication
1-0	M0005		M0050		M0014		M0010		M0005			S00011	Syndiniales
	M0050	0.24	M0005	0.24	M0050	0.22	M0005	0.16	M0013	0.18		M0004	MAST-1C
	M0476		M0476		M0005		S00011		M0476			M0005	Bathycoccus
	M0010		M0042		M0013		M0192		M0014			M0008	Syndiniales
1-1			M0050		M0014		M0005		M0013			M0010	Micromonas
			M0004	0.24	M0013	0.32	M0050	0.31	M0014	0.27		M0013	Gyrodinium
			M0042		M0008		M0010		M0050			M0014	MAST-1C
			M0173		M0059		M0476		M0041			M0041	Thraustochytriaceae_X
1-2					M0014		M0050		M0050			M0042	Picochlorum
					M0013	0.32	M0005	0.28	M0013	0.3		M0050	Chlorodendrales_X
					M0008		M0010		M0014			M0059	Cymbella
					M0059		M0476		M0041			M0173	Unclassified eukaryote
1-3							M0014		M0014			M0192	Gyrodinium
							M0005	0.24	M0050	0.29		M0476	Plagioselmis
							M0050		M0059
							M0013		M0004
1-4									M0005
									M0013	0.23
									M0476
									M0010
Microcosm 4 - March 2016
	4-1		4-2		4-3		4-4		4-5			Taxonomic indication
4-0	M0071		M0071		M0001		M7607		M0001			M0001	Syndiniales
	M0067	0.45	M0119	0.5	M0082	0.42	M0005	0.64	M0005	0.43		M0005	Bathycoccus
	M0119		M0067		M0037		M0395		M0037			M0011	Syndiniales
	M0005		M0073		M0042		M0001		M0011			M0037	Chloropicophyceae B1
4-1			M0071		M0001		M7607		M0071			M0042	Picochlorum
			M0119	0.57	M0071	0.5	M0071	0.56	M0067	0.53		M0067	Unclassified Stramenopiles
			M0073		M0067		M0067		M0001			M0071	Paraphysomonas
			M0078		M0119		M0119		M0119			M0073	Paraphysomonas
4-2					M0071		M0071		M0071			M0078	MAST-12
					M0001	0.52	M7607	0.56	M0119	0.54		M0082	Cryothecomonas
					M0119		M0119		M0067			M0119	Paraphysomonas
					M0067		M0067		M0001			M0395	Blastodinium
4-3							M7607		M0001			M7607	Unclassified Dinophyceae
							M0001	0.55	M0082	0.49
							M0082		M0067
							M0395		M0005
4-4									M7607
									M0001	0.68
									M0395
									M0011
Mach natural samples
	1-0		1-5									Taxonomic indication
4-0	M0001		M0001									M0001	Syndiniales
	M0476	0.25	M0005	0.3								M0005	Bathycoccus
	M0192		M0013									M0011	Syndiniales
	M0005		M0014									M0013	Gyrodinium
4-5	M0001		M0001									M0014	MAST-1C
	M0005	0.35	M0013	0.39								M0037	Chloropicophyceae B1
	M0011		M0011									M0192	Gymnodinium
	M0037		M0037									M0476	Plagioselmis
Microcosm 2 - June 2015
	2-1		2-2		2-3		2-4		2-5			Taxonomic indication
2-0	M0002		M0002		M0002		M3472		M0002			M0002	Syndiniales
	M3472	0.57	M3472	0.51	M0007	0.52	M0013	0.44	M3472	0.67		M0007	Chlorodendrales_X
	M0555		M0007		M3472		M0047		M0555			M0013	Gyrodinium
	M0007		M0024		M0029		M0018		M0110			M0018	Gyrodinium
2-1			M0024		M0002		M0002		M0002			M0024	Minorisa
			M0007	0.41	M0007	0.62	M0013	0.5	M0007	0.7		M0029	Thraustochytriaceae_X
			M0079		M0029		M0047		M0079			M0047	Chlorodendrales_X
			M0086		M0047		M0018		M0110			M0079	Syndiniales
2-2					M0002		M0002		M0002			M0086	Minorisa
					M0024	0.46	M0013	0.43	M0007	0.7		M0110	Syndiniales
					M0007		M0024		M0024			M0555	Woloszynskia
					M0079		M0007		M0110			M3472	Unassigned fungi
2-3							M0002		M0002
							M0007	0.43	M0007	0.7
							M0013		M0029
							M0029		M0079
2-4									M0002
									M0013	0.6
									M0047
									M0018
Microcosm 5 - June 2016
	5-1		5-2		5-3		5-4		5-5			Taxonomic indication
5-0	M0009		M0009		M0002		M0002		M0002			M0002	Syndiniales
	M0024	0.54	M0100	0.39	M0009	0.5	M0026	0.49	M0007	0.67		M0007	Chlorodendrales_X
	M0067		M0002		M0007		M0016		M0016			M0009	MOCH-5
	M0002		M0024		M0050		M0272		M0031			M0016	Gyrodinium
5-1			M0009		M0009		M0009		M0002			M0024	Minorisa
			M0067	0.53	M0002	0.63	M0002	0.52	M0009	0.68		M0026	Unclassified Dinophyceae
			M0024		M0024		M0024		M0024			M0031	Syndiniales
			M0100		M0067		M0067		M0067			M0050	Chlorodendrales_X
5-2					M0002		M0009		M0002			M0067	Unclassified Stramenopiles
					M0009	0.45	M0002	0.4	M0009	0.55		M0100	Acanthoecida
					M0100		M0016		M0100			M0126	Florenciellales_X
					M0126		M0100		M0024			M0272	Unclassified Dinophyceae
5-3							M0002		M0002
							M0016	0.51	M0003	0.55
							M0009		M0024
							M0007		M0050
5-4									M0002
									M0016	0.68
									M0007
									M0026
Microcosm 3 - December 2015
	3-1		3-2		3-3		3-4		3-5			Taxonomic indication
3-0	M0017		M0017		M0006		M0010		M0010			M0001	Syndiniales
	M0010	0.2	M0010	0.21	M0001	0.27	M0005	0.24	M0017	0.16		M0002	Syndiniales
	M0081		M0006		M0011		M0081		M0029			M0005	Bathycoccus
	M0005		M0094		M0002		M1037		M0006			M0006	Syndiniales
3-1			M0078		M0006		M0010		M0087			M0010	Micromonas
			M0094	0.31	M0011	0.4	M0017	0.28	M0665	0.21		M0011	Syndiniales
			M0006		M0002		M0005		M0029			M0013	Gyrodinium
			M0130		M0001		M0081		M0013			M0017	Mediophyceae_X
3-2					M0006		M0001		M0094			M0029	Thraustochytriaceae_X
					M0011	0.38	M0017	0.26	M0081	0.19		M0078	MAST-12
					M0017		M0005		M0665			M0081	Pelagomonas
					M0001		M0006		M0078			M0094	Chrysophyceae_X
3-3							M0006		M0006			M0130	Paraphysomonas
							M0010	0.27	M0002	0.33		M0665	Ceratoperidinium
							M0001		M0001			M1037	Syndiniales
							M0011		M0011
3-4									M0010
									M0017	0.22
									M0005
									M0029
Microcosm 7 - December 2016
	7-1		7-2		7-3		7-4		7-5			Taxonomic indication
7-0	M0001		M0004		M0010		M0018		M0017			M0001	Syndiniales
	M0002	0.33	M0017	0.25	M0004	0.25	M0017	0.56	M0035	0.24		M0002	Syndiniales
	M0004		M0055		M0046		M0088		M0010			M0004	MAST-1C
	M0010		M0015		M0017		M0278		M0103			M0010	Micromonas
7-1			M0017		M0010		M0018		M0017			M0013	Gyrodinium
			M0004	0.3	M0004	0.25	M0001	0.66	M0035	0.26		M0015	Gephyrocapsa
			M0001		M0046		M0002		M0010			M0017	Mediophyceae_X
			M0055		M0001		M0013		M0103			M0018	Unclassified Dinophyceae
7-2					M0017		M0018		M0035			M0035	Pedinellales_X
					M0010	0.27	M0017	0.4	M0010	0.22		M0046	Micromonas
					M0046		M0004		M0004			M0055	Chaetoceros
					M0055		M0055		M0103			M0078	MAST-12
7-3							M0018		M0017			M0088	Cerataulina
							M0010	0.38	M0035	0.31		M0103	Pedinellales_X
							M0004		M0004			M0272	Unclassified Dinophyceae
							M0046		M0078
7-4									M0018
									M0017	0.32
									M0035
									M0010
Microcosm 6 - September 2016
	6-1		6-2		6-3		6-4		6-5			Taxonomic indication
6-0	M0171		M0058		M0038		M0040		M0070			M0014	MAST-1C
	M0117	0.22	M0208	0.24	M0342	0.1	M1268	0.4	M0307	0.13		M0038	MAST-2B
	M0089		M0117		M0089		M0088		M0129			M0040	Rhizosolenia
	M0118		M0118		M0014		M0167		M0104			M0058	MOCH-5
6-1			M0171		M0171		M0040		M0171			M0070	Chrysophyceae_X
			M0058	0.3	M0038	0.14	M0171	0.25	M0117	0.24		M0088	Cerataulina
			M0117		M0117		M0117		M0118			M0089	Florenciella
			M0208		M0342		M0089		M0089			M0104	Pedinellales_X
6-2					M0038		M0040		M0058			M0117	Filosa-Imbricatea_X
					M0208	0.12	M0058	0.28	M0208	0.21		M0118	MAST-4B
					M0058		M0208		M0070			M0129	Triparma
					M0342		M0117		M0118			M0167	Leptocylindrus
6-3							M0040		M0038			M0171	Filosa-Imbricatea_X
							M0038	0.13	M0342	0.12		M0208	Unclassified eukaryote
							M0342		M0014			M0307	Syndiniales
							M0089		M0167			M0342	Syndiniales
6-4									M0040			M1268	Unclassified Haptophyta
									M0070	0.2
									M0307
									M0129
